# Decomposing tissue-of-origin aging clocks reveals composite aging states across cancers

**DOI:** 10.64898/2026.11.12.765990

**Authors:** Payton Bock, Jackson Smith, Pranav Narnur, Nageen Zahra, Nuzulul Kurniansyah, Stefano Monti

**Affiliations:** Section of Computational Biomedicine, Boston University Chobanian & Avedisian School of Medicine, Boston, MA 02118, USA; Bioinformatics Program, Center for Computing & Data Sciences, Boston University, Boston, MA 02215, USA; Graduate Program in Genetics & Genomics, Boston University Chobanian & Avedisian School of Medicine, Boston, MA 02118, USA; Section of Biomedical Genetics, Boston University Chobanian & Avedisian School of Medicine, Boston, MA 02118, USA; Department of Biostatistics, Boston University School of Public Health, Boston, MA 02118, USA

## Abstract

Aging is accompanied by tissue-specific molecular remodeling, yet whether tumors retain or depart from these programs remains unclear. In a pan-cancer analysis we show that age-associated molecular changes in tumors are organized by tissue of origin and partially mirror matched normal tissue trends. We introduce tissue-of-origin aging clocks to measure each tumor’s deviation from its expected tissue aging, and *ClockSHAP* to decompose deviations into pathway-level contributions. Across breast and five other cancers, this decomposition reveals composite aging states in which youth-like deviations in proliferative pathways coexist with older-like deviations in damage-response and signaling pathways. In breast cancer, a clock trained only on normal tissues, applied without retraining, reproduces its deviations and pathway structure in two independent cohorts (∼9,700 tumors), aligns with molecular subtype and *TP53* mutation status, and predicts survival. These findings show how cancers reshape tissue-of-origin aging programs and provide a framework for applying and interpreting aging clocks in disease.
