## Supplemental Table 5 for "Decomposing tissue-of-origin aging clocks reveals composite aging states across cancers"

Tissue	Pathway	Coefficient_per_SD	GTEx_mean	GTEx_SD	Weight	Retained
BREAST	(Intercept)	51.869294605809	NA	NA	NA	NA
BREAST	Adipogenesis	0	6154.64666633953	659.081144779749	0	FALSE
BREAST	Allograft Rejection	0	380.569436174974	428.836476675713	0	FALSE
BREAST	Androgen Response	0	5760.20396447271	320.674052683655	0	FALSE
BREAST	Angiogenesis	0	5122.64477124261	484.266313141719	0	FALSE
BREAST	Apical Junction	0	4056.73331447696	347.606215839283	0	FALSE
BREAST	Apical Surface	0	2550.76560276334	319.909563771164	0	FALSE
BREAST	Apoptosis	0.0845168871113195	4926.2523478744	243.720385353176	0.000346778079268363	TRUE
BREAST	Bile Acid Metabolism	0	2084.54866577995	292.993736182479	0	FALSE
BREAST	Cholesterol Homeostasis	0	4514.03051493555	355.031773610135	0	FALSE
BREAST	Coagulation	0.353626303148921	2676.35031945357	228.103576146045	0.00155028829062509	TRUE
BREAST	Complement	0.770256723116308	2936.94293244076	384.462272910354	0.00200346504036798	TRUE
BREAST	Dna Repair	0	4078.53572222621	209.964736495573	0	FALSE
BREAST	E2f Targets	0	2424.87221794209	221.941194528135	0	FALSE
BREAST	Epithelial Mesenchymal Transition	0	5652.80762335383	408.118050471311	0	FALSE
BREAST	Estrogen Response Early	0	3984.82346687968	752.688995849691	0	FALSE
BREAST	Estrogen Response Late	0	3165.77504742555	571.787360356497	0	FALSE
BREAST	Fatty Acid Metabolism	0	4392.88405535587	507.175613117125	0	FALSE
BREAST	G2m Checkpoint	-0.812929706110212	2959.9834022643	203.789180767763	-0.00398907195685046	TRUE
BREAST	Glycolysis	-2.14985674408725	3606.36640321317	203.116269171811	-0.0105843650676192	TRUE
BREAST	Hedgehog Signaling	0.255101476293492	3211.4939631859	320.638242148339	0.000795605273358109	TRUE
BREAST	Heme Metabolism	0	3724.63867565803	153.92187166303	0	FALSE
BREAST	Hypoxia	0.363805680587012	4852.97223068516	269.805393010494	0.00134840032857632	TRUE
BREAST	Il2 Stat5 Signaling	1.18638461645341	3504.82049816607	284.098200354487	0.00417596667269657	TRUE
BREAST	Il6 Jak Stat3 Signaling	0	3077.06633372637	479.865919569264	0	FALSE
BREAST	Inflammatory Response	0	1433.1365407181	518.820993566307	0	FALSE
BREAST	Interferon Alpha Response	0	3381.4001129489	595.864033321481	0	FALSE
BREAST	Interferon Gamma Response	0	3141.42961417593	557.281622259365	0	FALSE
BREAST	Kras Signaling Dn	-0.404202359693728	-1556.14033599836	367.908178482377	-0.00109865010710299	TRUE
BREAST	Kras Signaling Up	0	2458.96429069566	357.250327093229	0	FALSE
BREAST	Mitotic Spindle	0	4663.15328686051	225.736295838606	0	FALSE
BREAST	Mtorc1 Signaling	0	4804.72164734717	371.716109328843	0	FALSE
BREAST	Myc Targets V1	0	6290.50932864548	290.17730329623	0	FALSE
BREAST	Myc Targets V2	0	4025.45988288768	587.288724094514	0	FALSE
BREAST	Myogenesis	1.09770566234066	3720.23724010432	305.895205431819	0.00358850234606022	TRUE
BREAST	Notch Signaling	0	4340.47105019983	270.205822184571	0	FALSE
BREAST	Oxidative Phosphorylation	0	5377.07267515345	571.193790305027	0	FALSE
BREAST	P53 Pathway	2.57598498423721	4690.54095917254	240.348603793725	0.0107177031344355	TRUE
BREAST	Pancreas Beta Cells	-0.770659051371852	-1450.2756337473	221.789753786708	-0.00347472792684997	TRUE
BREAST	Peroxisome	0	3655.12273969761	246.497016849188	0	FALSE
BREAST	Pi3k Akt Mtor Signaling	0	4370.31589191184	133.516667931251	0	FALSE
BREAST	Protein Secretion	0	6245.52490458329	189.36165923209	0	FALSE
BREAST	Reactive Oxygen Species Pathway	0.710854599954069	4992.18717060859	368.472566740919	0.00192919273812285	TRUE
BREAST	Spermatogenesis	-0.0466642507159927	-1318.79432452195	216.150514772257	-0.000215887761198069	TRUE
BREAST	Tgf Beta Signaling	0	5780.69436401513	283.986520272262	0	FALSE
BREAST	Tnfa Signaling Via Nfkb	1.11708534924914	4469.61541825519	600.670311091417	0.00185973125127393	TRUE
BREAST	Unfolded Protein Response	1.30264192233013	5547.93029716717	284.604134795738	0.0045770309109003	TRUE
BREAST	Uv Response Dn	0	5514.0632591196	269.879370355719	0	FALSE
BREAST	Uv Response Up	-1.21357871115929	3917.18967408787	205.121241214281	-0.00591639707314132	TRUE
BREAST	Wnt Beta Catenin Signaling	-1.06607596938892	3536.45775058093	244.714846451766	-0.00435640086756667	TRUE
BREAST	Xenobiotic Metabolism	0	2904.00245222838	276.287049577199	0	FALSE
LUNG	(Intercept)	53.6763358778626	NA	NA	NA	NA
LUNG	Adipogenesis	0	5143.92153490777	299.644326606334	0	FALSE
LUNG	Allograft Rejection	0	1756.18360652184	496.498268511732	0	FALSE
LUNG	Androgen Response	0	5797.97902786411	325.249700104801	0	FALSE
LUNG	Angiogenesis	-1.84127038158131	5414.28607236522	362.568699319379	-0.00507840413427243	TRUE
LUNG	Apical Junction	0	4278.96016676535	191.837737603888	0	FALSE
LUNG	Apical Surface	0	2551.23850780038	309.129204451533	0	FALSE
LUNG	Apoptosis	0	5499.69629326237	248.931887834395	0	FALSE
LUNG	Bile Acid Metabolism	0	1698.77060666689	264.468754877706	0	FALSE
LUNG	Cholesterol Homeostasis	0	5075.78530028599	581.103624836772	0	FALSE
LUNG	Coagulation	0.506293899393496	3036.84917367526	215.234377071737	0.00235229105258009	TRUE
LUNG	Complement	0	3866.41776543284	289.834641060384	0	FALSE
LUNG	Dna Repair	0	3814.85562529907	266.332910365574	0	FALSE
LUNG	E2f Targets	-0.601574732680995	2327.30522968275	436.716717537955	-0.00137749417075776	TRUE
LUNG	Epithelial Mesenchymal Transition	2.69443733855173	5651.81044717043	448.20718406265	0.00601158891325379	TRUE
LUNG	Estrogen Response Early	0	3624.23521839999	344.190732191845	0	FALSE
LUNG	Estrogen Response Late	-0.266628011669534	2983.54422886719	308.127937003132	-0.000865315927736938	TRUE
LUNG	Fatty Acid Metabolism	-1.71766685498808	3914.47059457018	371.703807555436	-0.00462106338453879	TRUE
LUNG	G2m Checkpoint	-0.87921030720729	3005.86045009228	354.599074454155	-0.0024794489623547	TRUE
LUNG	Glycolysis	0	3371.68177355855	264.631560151354	0	FALSE
LUNG	Hedgehog Signaling	0	3142.46698299201	378.473667540623	0	FALSE
LUNG	Heme Metabolism	0	4023.73606994835	167.557780756778	0	FALSE
LUNG	Hypoxia	1.08309093828487	4780.02564618145	276.849990992021	0.00391219423343265	TRUE
LUNG	Il2 Stat5 Signaling	0	4095.23567267964	278.179553462326	0	FALSE
LUNG	Il6 Jak Stat3 Signaling	0	4316.74366354634	451.112442140994	0	FALSE
LUNG	Inflammatory Response	0	3248.29689454151	584.090839134047	0	FALSE
LUNG	Interferon Alpha Response	0	4350.00238488225	548.204954102768	0	FALSE
LUNG	Interferon Gamma Response	0	4251.9879217281	528.949759783375	0	FALSE
LUNG	Kras Signaling Dn	0	-1902.60376154968	210.149144612703	0	FALSE
LUNG	Kras Signaling Up	0	3222.63796573697	327.597385557481	0	FALSE
LUNG	Mitotic Spindle	0	4836.25744014411	205.953605629218	0	FALSE
LUNG	Mtorc1 Signaling	0	5189.16798930029	467.161474118497	0	FALSE
LUNG	Myc Targets V1	0	5946.13655272047	405.27418056678	0	FALSE
LUNG	Myc Targets V2	-0.342306588636507	3284.02736995996	775.710996645341	-0.000441281082925025	TRUE
LUNG	Myogenesis	0.576947529403361	3534.48945458942	317.872217858608	0.0018150297414793	TRUE
LUNG	Notch Signaling	0	4520.84452658423	263.074465555133	0	FALSE
LUNG	Oxidative Phosphorylation	0	4796.92008010158	507.097010751544	0	FALSE
LUNG	P53 Pathway	0.430713545834562	4912.14664605705	220.386439342266	0.00195435593551041	TRUE
LUNG	Pancreas Beta Cells	0	-1512.41726831263	358.631177635692	0	FALSE
LUNG	Peroxisome	-0.202752204424702	3422.74790486237	252.964887696274	-0.000801503348038323	TRUE
LUNG	Pi3k Akt Mtor Signaling	0.447731865367244	4586.81921160812	138.400501500344	0.00323504510831654	TRUE
LUNG	Protein Secretion	0	6167.09476344012	259.476620459299	0	FALSE
LUNG	Reactive Oxygen Species Pathway	0	5185.20786846971	364.210888943954	0	FALSE
LUNG	Spermatogenesis	-0.0741854710246519	-1362.64921921254	167.73188984328	-0.000442286026193152	TRUE
LUNG	Tgf Beta Signaling	0	6289.968606739	244.138281132321	0	FALSE
LUNG	Tnfa Signaling Via Nfkb	0	5373.92807960749	730.433221490268	0	FALSE
LUNG	Unfolded Protein Response	-0.114128571499329	5477.79349899939	375.965228557808	-0.000303561507368973	TRUE
LUNG	Uv Response Dn	0	5247.63411787313	242.791942454536	0	FALSE
LUNG	Uv Response Up	-1.68374585066902	4231.06418788172	217.033622072058	-0.00775799544141595	TRUE
LUNG	Wnt Beta Catenin Signaling	0	3576.20861005366	267.031002778254	0	FALSE
LUNG	Xenobiotic Metabolism	0	2880.75369227764	243.847749643561	0	FALSE
BRAIN	(Intercept)	58.3916751961788	NA	NA	NA	NA
BRAIN	Adipogenesis	1.71158683099012	4706.17268988041	464.911139736894	0.00368153542622953	TRUE
BRAIN	Allograft Rejection	2.07269401212742	-998.122131936192	509.95540492594	0.0040644613080009	TRUE
BRAIN	Androgen Response	2.31206305665108	4513.05895939651	364.508882879079	0.00634295394501558	TRUE
BRAIN	Angiogenesis	-2.24791603995022	1651.60070853005	796.185666931882	-0.00282335657788542	TRUE
BRAIN	Apical Junction	-1.02483107013109	3057.05758444701	268.133452133389	-0.0038220932971141	TRUE
BRAIN	Apical Surface	-0.676428782843271	1324.9900175938	257.697677325103	-0.00262489281961944	TRUE
BRAIN	Apoptosis	0	3298.67737731378	609.513772676522	0	FALSE
BRAIN	Bile Acid Metabolism	-2.22776361906776	1727.47906211579	442.159459685165	-0.00503837149759052	TRUE
BRAIN	Cholesterol Homeostasis	0	3844.242933221	529.196698124797	0	FALSE
BRAIN	Coagulation	0.495692194884901	701.649992061912	685.409383060837	0.000723206024217651	TRUE
BRAIN	Complement	0	1761.00644598999	533.512492159375	0	FALSE
BRAIN	Dna Repair	0.657618969855684	3732.13538628937	194.543344408609	0.00338032108913711	TRUE
BRAIN	E2f Targets	0	1754.7910178037	328.233581761088	0	FALSE
BRAIN	Epithelial Mesenchymal Transition	-0.108168185196677	2353.52515563761	819.726702723928	-0.000131956400636014	TRUE
BRAIN	Estrogen Response Early	-0.510408128498051	2392.8240993322	350.085786713532	-0.00145795158749392	TRUE
BRAIN	Estrogen Response Late	0	1757.22237537442	395.932538464689	0	FALSE
BRAIN	Fatty Acid Metabolism	-0.0480875229536032	3609.16939564606	434.504651628918	-0.000110672055577144	TRUE
BRAIN	G2m Checkpoint	-1.73872340384949	2227.37383499684	268.955137191778	-0.00646473394040321	TRUE
BRAIN	Glycolysis	-1.4626269530682	2981.38121903695	242.464182815583	-0.00603234232818902	TRUE
BRAIN	Hedgehog Signaling	-1.01955053937516	4727.69756075849	622.58371815839	-0.00163761195424609	TRUE
BRAIN	Heme Metabolism	0.880077329873562	4016.66906802794	213.054610814142	0.00413075936967775	TRUE
BRAIN	Hypoxia	0	3324.20619503821	535.586753870844	0	FALSE
BRAIN	Il2 Stat5 Signaling	0	1874.78030911223	593.359038555734	0	FALSE
BRAIN	Il6 Jak Stat3 Signaling	-1.27224485733413	426.875913938365	967.337645271876	-0.00131520246684554	TRUE
BRAIN	Inflammatory Response	-2.11939292765022	-368.214982446195	870.628628897107	-0.00243432487435546	TRUE
BRAIN	Interferon Alpha Response	0.290616075544947	1182.99949731925	1108.90274365659	0.000262075350798253	TRUE
BRAIN	Interferon Gamma Response	0	850.183306052754	915.07956375723	0	FALSE
BRAIN	Kras Signaling Dn	-0.195768469567697	-763.559122640971	270.718447566128	-0.000723144179230256	TRUE
BRAIN	Kras Signaling Up	-0.381274810802849	1140.27111376529	517.83506299214	-0.000736286200088068	TRUE
BRAIN	Mitotic Spindle	0.0468824583504191	4404.89641314651	190.441357330448	0.000246177925885448	TRUE
BRAIN	Mtorc1 Signaling	0.128869160089215	4579.56590141754	422.549737788292	0.000304979860510011	TRUE
BRAIN	Myc Targets V1	-2.69155425660901	5776.21848594501	255.653466317728	-0.0105281351955695	TRUE
BRAIN	Myc Targets V2	1.47600938613702	2807.91807023569	303.836858315669	0.00485790102727934	TRUE
BRAIN	Myogenesis	0.154217815245741	3008.74839600955	442.332412742442	0.000348646879141407	TRUE
BRAIN	Notch Signaling	0.432988588898777	3365.20888400251	562.39084034132	0.000769906900752495	TRUE
BRAIN	Oxidative Phosphorylation	-1.1797370660523	5848.5473756688	473.563957137064	-0.00249118846202827	TRUE
BRAIN	P53 Pathway	5.79356239964029	3355.34314427289	431.77610143082	0.0134179783930643	TRUE
BRAIN	Pancreas Beta Cells	0.563127727000401	148.749062676907	503.338775569299	0.00111878471187418	TRUE
BRAIN	Peroxisome	-1.59317072435196	3449.65411060331	276.902877623505	-0.00575353617855188	TRUE
BRAIN	Pi3k Akt Mtor Signaling	-0.38020607083684	4147.5537598408	169.248886209715	-0.00224643174529213	TRUE
BRAIN	Protein Secretion	1.11258962829019	5732.68674668643	317.294733810498	0.00350648627201823	TRUE
BRAIN	Reactive Oxygen Species Pathway	-0.674396095960068	4490.81737177611	402.216006639776	-0.00167670128693823	TRUE
BRAIN	Spermatogenesis	-0.479068679463362	-238.45094794499	245.574048232597	-0.00195081150842783	TRUE
BRAIN	Tgf Beta Signaling	0	3986.04560764932	599.038191440002	0	FALSE
BRAIN	Tnfa Signaling Via Nfkb	-1.95717995825334	1703.98517223461	929.762763498424	-0.00210503155760836	TRUE
BRAIN	Unfolded Protein Response	-0.525298692098333	4762.80553285389	262.887083179335	-0.00199819133654424	TRUE
BRAIN	Uv Response Dn	0	4020.49949005858	395.331351826263	0	FALSE
BRAIN	Uv Response Up	0.219082436530742	3943.15539092514	278.065241863598	0.000787881416111009	TRUE
BRAIN	Wnt Beta Catenin Signaling	0.553261883050797	2841.80459083001	300.104051148578	0.00184356685933868	TRUE
BRAIN	Xenobiotic Metabolism	3.27037102132722	1730.0612605951	400.444467062278	0.00816685281062606	TRUE
COLON	(Intercept)	51.0182481751825	NA	NA	NA	NA
COLON	Adipogenesis	0	5491.58877634525	345.329436485937	0	FALSE
COLON	Allograft Rejection	-0.866093476879017	217.421370694121	577.676117409987	-0.00149927173856893	TRUE
COLON	Androgen Response	0	5339.54537922558	456.715606899269	0	FALSE
COLON	Angiogenesis	-1.68886122710562	4179.25046451252	712.545868801475	-0.00237017896117529	TRUE
COLON	Apical Junction	0	3818.50968360617	261.109373842362	0	FALSE
COLON	Apical Surface	-0.54923595270814	2279.43520824377	315.243431009572	-0.00174225978618873	TRUE
COLON	Apoptosis	2.06697378590416	4754.17253628751	322.364702996728	0.00641191100231945	TRUE
COLON	Bile Acid Metabolism	-3.78746353823704	1809.84982163331	369.008765584494	-0.0102638850116144	TRUE
COLON	Cholesterol Homeostasis	-0.689638665501483	4130.22860624235	616.919182541582	-0.00111787521772351	TRUE
COLON	Coagulation	1.33847967250197	2284.51688575631	285.679756359141	0.00468524507847629	TRUE
COLON	Complement	0	2604.7046490613	403.912947127363	0	FALSE
COLON	Dna Repair	1.26142228346341	4012.61715491302	186.589061281207	0.00676042997805925	TRUE
COLON	E2f Targets	0	2647.24336618595	599.750027094767	0	FALSE
COLON	Epithelial Mesenchymal Transition	0.736295979180859	5024.64065370684	795.538732117658	0.000925531277680096	TRUE
COLON	Estrogen Response Early	-0.620308928674473	3170.87496480914	484.584312666786	-0.00128008462605973	TRUE
COLON	Estrogen Response Late	-3.31847637153193	2766.32978212892	669.682985154466	-0.00495529443795934	TRUE
COLON	Fatty Acid Metabolism	0	4379.84622600906	573.312891696166	0	FALSE
COLON	G2m Checkpoint	-0.271628587307597	3283.64074857025	516.091019922295	-0.000526319150735262	TRUE
COLON	Glycolysis	0	3549.6218706342	460.282378562971	0	FALSE
COLON	Hedgehog Signaling	0	2952.81517226504	553.891188696902	0	FALSE
COLON	Heme Metabolism	0	3767.79463482453	151.431136288886	0	FALSE
COLON	Hypoxia	1.76901988388891	4331.26161632239	355.583703319328	0.00497497457666181	TRUE
COLON	Il2 Stat5 Signaling	0	3143.81699265826	398.708591436362	0	FALSE
COLON	Il6 Jak Stat3 Signaling	-3.93072218033939	2652.09632645605	597.874770364818	-0.00657449080505756	TRUE
COLON	Inflammatory Response	0	1051.42454382863	583.932721140524	0	FALSE
COLON	Interferon Alpha Response	0.862856338142828	3129.85176482677	474.885357258583	0.00181697819263985	TRUE
COLON	Interferon Gamma Response	0	2771.05721307808	515.105177114439	0	FALSE
COLON	Kras Signaling Dn	1.13215187300558	-1776.28330690628	188.364100831785	0.00601044396467367	TRUE
COLON	Kras Signaling Up	0	2082.46046308744	520.171055290612	0	FALSE
COLON	Mitotic Spindle	-0.677046519266515	4765.24600256592	171.861664775021	-0.00393948540038186	TRUE
COLON	Mtorc1 Signaling	2.79976271769343	4648.48707774571	518.50258644333	0.00539970829634315	TRUE
COLON	Myc Targets V1	0	6329.05664997067	300.778095099519	0	FALSE
COLON	Myc Targets V2	-2.67785807507971	3659.25158916239	660.271728315859	-0.00405569095304151	TRUE
COLON	Myogenesis	2.23813893539778	3867.71277003212	657.818846328449	0.00340236365663547	TRUE
COLON	Notch Signaling	0	4199.28571670525	216.379788588583	0	FALSE
COLON	Oxidative Phosphorylation	-0.433592984424509	6023.38943371385	478.805588054278	-0.000905572105343424	TRUE
COLON	P53 Pathway	7.00338954782018	4233.51017254315	413.886399381458	0.016921042968038	TRUE
COLON	Pancreas Beta Cells	0.602711000853598	-1283.69413182422	474.473245169904	0.00127027394482016	TRUE
COLON	Peroxisome	-1.73578570511184	3748.75942638243	406.298095013284	-0.00427219749837883	TRUE
COLON	Pi3k Akt Mtor Signaling	0.0939587064465181	4423.92696260075	164.950037122027	0.000569619189458014	TRUE
COLON	Protein Secretion	0	6091.73590147105	229.543563614397	0	FALSE
COLON	Reactive Oxygen Species Pathway	1.29403031992384	4839.96125063535	364.549933238532	0.00354966549692695	TRUE
COLON	Spermatogenesis	0	-962.67601419436	168.627401985118	0	FALSE
COLON	Tgf Beta Signaling	0	5427.30735929501	303.171301124748	0	FALSE
COLON	Tnfa Signaling Via Nfkb	-3.06420146000899	3691.13562370435	715.268068709422	-0.00428399028847718	TRUE
COLON	Unfolded Protein Response	0.545416928924456	5260.63949478099	298.637721392648	0.00182634975374509	TRUE
COLON	Uv Response Dn	-0.997659118336984	5088.22231291111	454.044846214859	-0.00219726999800562	TRUE
COLON	Uv Response Up	-2.62494964273049	4057.44013862009	263.367573223177	-0.00996686725934218	TRUE
COLON	Wnt Beta Catenin Signaling	-0.74301703026221	3567.11623736531	253.051238327193	-0.0029362315520523	TRUE
COLON	Xenobiotic Metabolism	0	2398.46107890124	668.381767324016	0	FALSE
